# Acetylation of conserved lysines fine-tune mitochondrial malate dehydrogenase activity in land plants

**DOI:** 10.1101/2020.10.30.362046

**Authors:** Manuel Balparda, Marlene Elsässer, Mariana B. Badia, Jonas Giese, Anastassia Bovdilova, Meike Hüdig, Lisa Reinmuth, Markus Schwarzländer, Iris Finkemeier, Mareike Schallenberg-Rüdinger, Veronica G. Maurino

**Author notes:** Corresponding authors: Veronica G. Maurino, Mareike Schallenberg-Rüdinger and Iris Finkemeier. These authors contributed equally to the work (Manuel Balparda, Marlene Elsässer, Mariana B. Badia). **Author for contact:** Veronica G. Maurino.

## Abstract

Plants need to rapidly and flexibly adjust their metabolism to changes of their immediate environment. Since this necessity results from the sessile lifestyle of land plants, key mechanisms for orchestrating central metabolic acclimation are likely to have evolved early. Here, we explore the role of lysine acetylation as a posttranslational modification to directly modulate metabolic function. We generated a lysine acetylome of the moss *Physcomitrium patens* and identified 638 lysine acetylation sites, mostly found in mitochondrial and plastidial proteins. A comparison with available angiosperm data pinpointed lysine acetylation as a conserved regulatory strategy in land plants. Focusing on mitochondrial central metabolism, we functionally analyzed acetylation of malate dehydrogenase (mMDH), which acts as a hub of plant metabolic flexibility. In *P. patens* mMDH1, we detected a single acetylated lysine located next to one of the four acetylation sites detected in *Arabidopsis thaliana* mMDH1. We assessed the kinetic behavior of recombinant *A. thaliana* and *P. patens* mMDH1 with site-specifically incorporated acetyl-lysines. Acetylation of *A. thaliana* mMDH1 at K169, K170, and K334 decreases its oxaloacetate reduction activity, while acetylation of *P. patens* mMDH1 at K172 increases this activity. We found modulation of the malate oxidation activity only in *A. thaliana* mMDH1, where acetylation of K334 highly activated it. Comparative homology modelling of MDH proteins revealed that evolutionarily conserved lysines serve as hotspots of acetylation. Our combined analyses indicate lysine acetylation as a common strategy to fine-tune the activity of central metabolic enzymes with likely impact on plant acclimation capacity.

**Significance statement:** We explore the role of lysine acetylation as a mechanism to directly modulate mitochondrial metabolism in land plants by generating the lysine acetylome of the moss *Physcomitrium patens* and comparing with available angiosperm data. We found acetylation of evolutionarily conserved lysines as a strategy to fine-tune the activity of mitochondrial malate dehydrogenase in a species-dependent molecular context.
