## Supplementary material for "Acetylation of conserved lysines fine-tune mitochondrial malate dehydrogenase activity in land plants": Suppl Table S4

### Sheet: Suppl. Table 4 Ortho. groups
Supplementary Table 4: Conservation of lysine acetylation between mitochondrial proteins of orthologous groups identified in A. thaliana and P. patens. Putative orthologous proteins identified to be acetylated in P. patens and A. thaliana (König et al. 2014) are organized into 22 orthologous groups. Total numbers of identified acetylated lysines (total), number of different acetylated Ks in the o…
			Number of acetylated Ks
No.	Orthologous protein group	Accession No.	total	diff.	shared K	shared acK	Position(s) of acK(s)	Conservation of acK														Suba-loc./Müller et al. 2014-localisation	Lang et al. 2018-localisation	Annotation
1	Pyruvate dehydrogenase complex E1 alpha	AT1G24180.1	2	2	1	1	85;336	YxA	ExE													mitochondrion		>AT1G24180.1 | Symbols: IAR4 | Thiamin diphosphate-binding fold (THDP-binding) superfamily protein | chr1:8560777-8563382 REVERSE LENGTH=393
		AT1G59900.1	2				81;332	YxA	ExE													mitochondrion		>AT1G59900.1 | Symbols: AT-E1 ALPHA, E1 ALPHA | pyruvate dehydrogenase complex E1 alpha subunit | chr1:22051368-22053660 FORWARD LENGTH=389
		Pp3c12_7580V3.1	1				86	YxS	VAD													mito (1)	intracellular membrane-bounded organelle	pyruvate dehydrogenase e1 component alpha subunit
		Pp3c4_20210V3.1	1				86	YxS	VAD													mito (1)	mitochondrion	pyruvate dehydrogenase e1 component alpha subunit
2	Elongation Faktor A	AT5G60390.1	1	5	5	1	427	EKE	PKY	IKE	SKD	IxS										cytosol		>AT5G60390.3 | Symbols: | GTP binding Elongation factor Tu family protein | chr5:24289226-24290675 FORWARD LENGTH=449;>AT5G60390.1 | Symbols: | GTP binding Elongation factor Tu family protein | chr5:24289226-24290675 FORWARD LENGTH=449;>AT1G07940.2 | Sym
		Pp3c1_23920V3.1	4				44;161;318;427	ExE	PxY	SKE	SxN	IKA										mito (2)	cytoplasm	elongation factor-1A
		Pp3c2_6770V3.1	5				44;161;172;318;427	EKE	PxY	SxE	SxN	IxA										mito (1)	cytoplasm	elongation factor-1A
3	Aldehyde dehydrogenase	AT3G48000.1	1	3	0		350	EXV	DLK	GIY												mitochondrion		>AT3G48000.1 | Symbols: ALDH2B4, ALDH2, ALDH2A | aldehyde dehydrogenase 2B4 | chr3:17717082-17719843 REVERSE LENGTH=538
		Pp3c4_32160V3.1	2				381;513	ESI	DXD	GxY												mito (1)	mitochondrial matrix:chloroplast	aldehyde dehydrogenase
4	Aconitase	AT2G05710.1	3	7	5	1	790;846;895	EKV	GQP	QEY	AxF	MNG	ExL	AxS								cytosol,mitochondrion;mitochondrion		>AT2G05710.1 | Symbols: ACO3 | aconitase 3 | chr2:2141591-2146350 FORWARD LENGTH=990
		AT4G26970.1	2				795;900	EEV	GQP	RES	AxF	LKG	EKL	AxS								mitochondrion		>AT4G26970.1 | Symbols: ACO2 | aconitase 2 | chr4:13543077-13548427 FORWARD LENGTH=995
		Pp3c15_25170V3.1	5				520;529;598;803;844	EXV	GxP	NxY	AxY	LxG	EKM	AKS									vacuolar membrane:cell wall:cytosol:chloroplast stroma:mitochondrion
		Pp3c9_25990V3.2	2				491;806	DKV	GxP	NKY	ARY	LxG	EKM	AKS									plastid:mitochondrion, peroxisome?	T3P4.5; aconitate hydratase, cytoplasmic, putative / citrate hydro-lyase/aconitase, putative [EC:4.2.1.3] [KO:K01680] [Arabidopsis thaliana]
5	ADP/ATP Carrier	AT3G08580.1	10	14	12	2	125;165;218;241;323;332;336;341;345;374	VKL	IKA	YxG	FxD	FKR	AxA	YRK	LxT	VxY	FxQ	LxN	AxS	FxG	GxK	mitochondrion		>AT3G08580.2 | Symbols: AAC1 | ADP/ATP carrier 1 | chr3:2605706-2607030 REVERSE LENGTH=381;>AT3G08580.1 | Symbols: AAC1 | ADP/ATP carrier 1 | chr3:2605706-2607030 REVERSE LENGTH=381
		AT5G13490.1	7				109;120;169;327;340;349;378	VxL	LxA	YKG	FxD	FKR	SKS	YKK	LKS	VxY	FSQ	VxK	AKS	FxG	GxK	mitochondrion		>AT5G13490.2 | Symbols: AAC2 | ADP/ATP carrier 2 | chr5:4336034-4337379 FORWARD LENGTH=385;>AT5G13490.1 | Symbols: AAC2 | ADP/ATP carrier 2 | chr5:4336034-4337379 FORWARD LENGTH=385
		AT4G28390.1	5				164;217;321;339;343	VKL	IKA	YKG	FxD	FKR	AxA	YKK	IAS	VxY	FSQ	VKN	AxS	FxG	GKK	mitochondrion		>AT4G28390.1 | Symbols: AAC3, ATAAC3 | ADP/ATP carrier 3 | chr4:14041486-14042781 REVERSE LENGTH=379
		Pp3c14_23440V3.1	3				121;223;242	VKL	LxS	YKG	FKD	FKA	AxS	YxK	LAT	VKY	FRQ	LAK	AKS	FKG	GKA		cytoskeleton:integral component of membrane:vacuolar membrane:cytosol:plasmodesma:chloroplast envelope:cell wall:plasma membrane:Golgi apparatus:mitochondrial inner membrane:nucleolus	carrier protein
		Pp3c14_26060V3.1	4				121;174;223;242	VKL	LxS	YKG	FKD	FxS	AxS	YxK	LAT	VKY	FKQ	LAK	AKS	FKG	GKA	mito (1)	cytoskeleton:integral component of membrane:vacuolar membrane:cytosol:plasmodesma:chloroplast envelope:cell wall:plasma membrane:Golgi apparatus:mitochondrial inner membrane:nucleolus	carrier protein
6	Glycine decarboxylase p-protein	AT2G26080.1	1	4	2	0	900	LKV	IKD	FxN	EKG											mitochondrion		>AT2G26080.1 | Symbols: AtGLDP2, GLDP2 | glycine decarboxylase P-protein 2 | chr2:11109330-11113786 REVERSE LENGTH=1044
		AT4G33010.1	3				263;894;958	LxV	LKD	FxN	ExG											mitochondrion		>AT4G33010.1 | Symbols: AtGLDP1, GLDP1 | glycine decarboxylase P-protein 1 | chr4:15926852-15931150 REVERSE LENGTH=1037;>AT4G33010.2 | Symbols: AtGLDP1, GLDP1 | glycine decarboxylase P-protein 1 | chr4:15927133-15931150 REVERSE LENGTH=976
		Pp3c16_4550V3.1	1				269	LNV	YxK	FKE	ENG											mito (1)	mitochondrion	glycine cleavage system p-protein
		Pp3c27_5030V3.1	1				269	LNV	YxK	FKD	ENG											mito (1)	mitochondrion	glycine cleavage system p-protein
7	Copper Ion binding protein	AT2G27730.1	1	1	1	1	33	IxK														mitochondrion		>AT2G27730.1 | Symbols: | copper ion binding | chr2:11820056-11820867 REVERSE LENGTH=113
		Pp3c1_22500V3.1	1				48	IxK														mito (1)	mitochondrion	Unknown mitochondrial protein At2g27730 [Arabidopsis thaliana]
8	Heat shock protein 70	AT4G37910.1	1	5	3	1	348	SKR	NNK	SxF	ELN	LSE										mitochondrion		>AT4G37910.1 | Symbols: mtHsc70-1 | mitochondrial heat shock protein 70-1 | chr4:17825368-17828099 REVERSE LENGTH=682
		AT5G02500.1	1				191	AKR	DxK	ARF	EKY	IQD										cytosol		>AT5G02500.2 | Symbols: HSC70-1, HSP70-1, AT-HSC70-1, HSC70 | heat shock cognate protein 70-1 | chr5:554055-556334 REVERSE LENGTH=521;>AT5G02500.1 | Symbols: HSC70-1, HSP70-1, AT-HSC70-1, HSC70 | heat shock cognate protein 70-1 | chr5:554055-556334 REVERSE
		Pp3c11_6620V3.1	4				74;191;530;560	AxR	DxK	ARF	ExY	IxD										0	cytosol:cell wall:mitochondrion:vacuolar membrane:Golgi apparatus:nucleus:plasma membrane:apoplast	heat shock protein 70
		Pp3c7_22170V3.1	4				74;191;530;560	AxR	DxK	ARF	ExY	IxD										mito (2)	0	heat shock protein 70
		Pp3c7_26760V3.1	4				74;191;530;560	AxR	DxK	ARF	ExY	IxD										mito (2)	0	heat shock protein 70
		Pp3c3_26590V3.1	3				74;191;530	AxR	DxK	ARF	ExY	IRD										mito (2)	0	heat shock protein 70
		Pp3c12_9300V3.1	2				191;560	AKR	DxK	ARF	ERY	IxD										0	cytosol:cell wall:mitochondrion:vacuolar membrane:Golgi apparatus:nucleus:plasma membrane:apoplast	heat shock protein 70
		Pp3c4_21500V3.1	2				74;191	AxR	DxK	ARF	EKY	IRD										0	cytosol:cell wall:mitochondrion:vacuolar membrane:Golgi apparatus:nucleus:plasma membrane:apoplast	heat shock protein 70
9	Atp synthase beta chain	AT5G08690.1	4	5	3	0	184;282;286;453	IxT	YRE	IxL	ExQ	QxV										mitochondrion		>AT5G08690.1 | Symbols: | ATP synthase alpha/beta family protein | chr5:2825739-2828352 FORWARD LENGTH=556;>AT5G08670.1 | Symbols: | ATP synthase alpha/beta family protein | chr5:2818395-2821149 REVERSE LENGTH=556;>AT5G08680.1 | Symbols: | ATP synthase
		Pp3c5_26350V3.1	1				271	ISR	YxE	IKL	DKQ	QKV										mito (1)	mitochondrial proton-transporting ATP synthase, catalytic core	atpB gene for putative ATPase alpha subunit protein ATPB
		Pp3c6_4230V3.1	1				271	ISR	YxE	IKL	DKQ	QKV										mito (1)	mitochondrial proton-transporting ATP synthase, catalytic core	atp synthase beta chain
10	2-oxoglutarate dehydrogenase E1	AT3G55410.1	3	5	2	0	549;599;613	ExV	LxT	FxP	DKQ	GDM										mitochondrion		>AT3G55410.1 | Symbols: | 2-oxoglutarate dehydrogenase, E1 component | chr3:20541897-20545728 FORWARD LENGTH=1017
		AT5G65750.1	2				603;873	KKV	LxN	FKP	DxQ	GNF										mitochondrion		>AT5G65750.1 | Symbols: | 2-oxoglutarate dehydrogenase, E1 component | chr5:26304212-26307947 FORWARD LENGTH=1025
		Pp3c23_7750V3.1	1				1000	NNV	LKN	FTA	DKQ	GxF										mito (1)	0	2-oxoglutaratee1 subunit
11	Cobalamin-independent synthase family protein	AT5G17920.1	1	4	4	0	279	GKS	VxA	TKL	RKY											cytosol;mitochondrion;plastid		>AT5G17920.2 | Symbols: ATCIMS | Cobalamin-independent synthase family protein | chr5:5935771-5939195 FORWARD LENGTH=765;>AT5G17920.1 | Symbols: ATCIMS, ATMETS, ATMS1 | Cobalamin-independent synthase family protein | chr5:5935771-5939195 FORWARD LENGTH=765
		Pp3c18_21210V3.1	1				28	GxT	IKE	TKL	RKY											mito (2)	cytoplasm	vitamin-b12 independent methionine 5-methyltetrahydropteroyltriglutamate-homocysteine
		Pp3c26_7220V3.1	3				28;341;738	GxT	IKE	TxL	RxY											mito (2)	cytoplasm	vitamin-b12 independent methionine 5-methyltetrahydropteroyltriglutamate-homocysteine
12	Isocitrate dehydrogenase	AT3G09810.1	1	3	3	0	181	LxI	QKT	GKY												mitochondrion		>AT3G09810.1 | Symbols: IDH-VI | isocitrate dehydrogenase VI | chr3:3008753-3011070 FORWARD LENGTH=374
		AT5G03290.1	2				181;218	LxI	QxT	GKY												mitochondrion		>AT5G03290.1 | Symbols: IDH-V | isocitrate dehydrogenase V | chr5:794043-795939 FORWARD LENGTH=374
		Pp3c15_3920V3.1	1				365	IKI	KKT	GxY												mito (2)	mitochondrion	isocitrate dehydrogenase (nad+)
		Pp3c9_4370V3.1	1				355	IKI	KKT	GxY												mito (1)	mitochondrion	isocitrate dehydrogenase (nad+)
13	T-Protein family	AT1G11860.1	6	7	7	1	93;200;248;253;318;396	LxG	TxE	SKL	AxA	ExS	LxD	TxM								mitochondrion		>AT1G11860.3 | Symbols: | Glycine cleavage T-protein family | chr1:4001801-4003245 FORWARD LENGTH=408;>AT1G11860.2 | Symbols: | Glycine cleavage T-protein family | chr1:4001801-4003245 FORWARD LENGTH=408;>AT1G11860.1 | Symbols: | Glycine cleavage T-prot
		Pp3c12_9500V3.1	2				209;400	LKG	TKE	SxM	TKA	DKA	IKD	TxM								0	chloroplast envelope:apoplast:membrane:cytosolic ribosome:chloroplast stroma:chloroplast thylakoid:mitochondrion	precursor of carboxylase t-protein glycine decarboxylase complex
		Pp3c4_15010V3.1	1				211	LKG	TKE	SxM	TKA	DKG	IKD	TKM								mito (1)	chloroplast envelope:apoplast:membrane:cytosolic ribosome:chloroplast stroma:chloroplast thylakoid:mitochondrion	precursor of carboxylase t-protein glycine decarboxylase complex
14	lipoamide dehydrogenase	AT3G17240.1	8	11	6	2	74;144;189;199;325;409;429;444	ExR	FxK	VxS	ExK	ExI	DKG	LxK	VSY	AxA	DxE	DKP				mitochondrion		>AT3G17240.3 | Symbols: mtLPD2 | lipoamide dehydrogenase 2 | chr3:5890278-5892166 REVERSE LENGTH=507;>AT3G17240.1 | Symbols: mtLPD2 | lipoamide dehydrogenase 2 | chr3:5890278-5892166 REVERSE LENGTH=507
		AT1G48030.1	10				74;144;189;199;325;332;409;429;444;503	ExR	FxK	VxS	ExK	ExI	DxA	LxK	VSY	AxA	DxE	DxP				mitochondrion		>AT1G48030.2 | Symbols: mtLPD1 | mitochondrial lipoamide dehydrogenase 1 | chr1:17717432-17719141 REVERSE LENGTH=507;>AT1G48030.1 | Symbols: mtLPD1 | mitochondrial lipoamide dehydrogenase 1 | chr1:17717432-17719141 REVERSE LENGTH=507
		Pp3c17_14660V3.1	3				140;410;499	EGR	FxK	VKS	EEK	EEL	DKF	VKA	IxY	ARS	EKE	DxP				mito (1)	0	mtlpd2 (lipoamide dehydrogenase 2) atp binding dihydrolipoyl dehydrogenase
15	aspartate aminotransferase	AT2G30970.1	3	4	3	0	41;297;303	PxD	TKG	PxQ	VxS											mitochondrion		>AT2G30970.2 | Symbols: ASP1 | aspartate aminotransferase 1 | chr2:13179012-13181686 FORWARD LENGTH=430;>AT2G30970.1 | Symbols: ASP1 | aspartate aminotransferase 1 | chr2:13179012-13181686 FORWARD LENGTH=430
		Pp3c13_20420V3.1	1				174	PKD	TxG	PQQ	VKS											mito (1)	mitochondrial matrix	aspartate aminotransferase
16	Serine/glycine hydroxymethyltransferase	AT4G37930.1	9	12	8	0	70;303;310;392;403;455;471;473;510	ExA	VxE	GxE	YKA	LxP	ExV	DxA	TxL	LxD	VSA	LRH	ExE			mitochondrion		>AT4G37930.1 | Symbols: SHM1, STM, SHMT1 | serine transhydroxymethyltransferase 1 | chr4:17831891-17834742 REVERSE LENGTH=517
		AT5G26780.3	1				403	EKA	LKE	GKE	YKA	LKN	ExV	DLA	TKL	LKD	VAT	LRE	EKE			mitochondrion		>AT5G26780.1 | Symbols: SHM2 | serine hydroxymethyltransferase 2 | chr5:9418299-9421725 FORWARD LENGTH=517;>AT5G26780.3 | Symbols: SHM2 | serine hydroxymethyltransferase 2 | chr5:9418299-9421725 FORWARD LENGTH=533;>AT5G26780.2 | Symbols: SHM2 | serine hydr
		Pp3c15_6270V3.1	2				441;453	EKV	PKP	PEG	FKA	LRP	EKV	ERA	KLL	LKE	NxG	LxR	DVN			mito (2)	0	serine hydroxymethyltransferase
		Pp3c1_27990V3.1	1				360	EKN	LKE	GEQ	FxA	LKP	ERV	DRA	TKL	LKD	RNV	LKH	EKS			mito (1)	apoplast:stromule:cytosolic ribosome:mitochondrial matrix:chloroplast stroma:chloroplast thylakoid:plasma membrane:nucleus	glycine hydroxymethyltransferase
17	Aminotransferase	AT3G22200.2	1	2	1	0	393	DTG	YxE													mitochondrion		>AT3G22200.1 | Symbols: POP2, GABA-T, HER1 | Pyridoxal phosphate (PLP)-dependent transferases superfamily protein | chr3:7835286-7838863 FORWARD LENGTH=504;>AT3G22200.2 | Symbols: POP2 | Pyridoxal phosphate (PLP)-dependent transferases superfamily protein
		Pp3c1_32910V3.1	1				76	NxG	YKE													0	mitochondrion	aminotransferase y4ub
18	Voltage dependent anion channel	AT3G01280.1	4	6	5	2	13;21;97;275	GxK	YxD	SRR	FxV	TKS	LxP									mitochondrion		>AT3G01280.1 | Symbols: VDAC1, ATVDAC1 | voltage dependent anion channel 1 | chr3:85754-87612 FORWARD LENGTH=276
		AT5G15090.1	2				13;97	GxK	YRD	VKN	AxL	SKA	LKP									mitochondrion		>AT5G15090.2 | Symbols: VDAC3 | voltage dependent anion channel 3 | chr5:4889641-4891389 REVERSE LENGTH=274;>AT5G15090.1 | Symbols: VDAC3, ATVDAC3 | voltage dependent anion channel 3 | chr5:4889641-4891389 REVERSE LENGTH=274
		AT5G67500.1	3				13;61;260	GxK	TRD	YxY	FKV	TxA	LLV									mitochondrion		>AT5G67500.1 | Symbols: VDAC2, ATVDAC2 | voltage dependent anion channel 2 | chr5:26935223-26937123 FORWARD LENGTH=276;>AT5G67500.2 | Symbols: VDAC2 | voltage dependent anion channel 2 | chr5:26935223-26937123 FORWARD LENGTH=303
		Pp3c15_9100V3.1	2				21;275	GKK	NxD	FKN	FTI	TKS	LxP									mito (1)	mitochondrial outer membrane	porin voltage-dependent anion-selective channel protein
		Pp3c9_21110V3.1	2				21;275	GKK	NxD	FKN	FTI	TKS	LxP									mito (1)	mitochondrial outer membrane	porin voltage-dependent anion-selective channel protein
19	ATP synthase D chain	AT3G52300.1	7	7	3	1	90;94;102;111;116;149;156	PxY	DxV	PxF	LxE	QxS	ExH	KxF								mitochondrion		>AT3G52300.1 | Symbols: ATPQ | ATP synthase D chain, mitochondrial | chr3:19396689-19398119 FORWARD LENGTH=168;>AT3G52300.2 | Symbols: ATPQ | ATP synthase D chain, mitochondrial | chr3:19396689-19397866 FORWARD LENGTH=122
		Pp3c20_2850V3.1	1				151	PEY	DEY	AKH	AAE	EDS	AxN	EKI								mito (1)	mitochondrial proton-transporting ATP synthase complex, coupling factor F(o)	0
20	Heat shock protein 90	AT3G07770.1	1	4	2	0	413	SRI	GxD	EKM	DKV											endoplasmic reticulum;mitochondrion		>AT3G07770.1 | Symbols: Hsp89.1, AtHsp90.6, AtHsp90-6 | HEAT SHOCK PROTEIN 89.1 | chr3:2479611-2483970 FORWARD LENGTH=799
		Pp3c15_4270V3.1	3				381;484;556	SxI	DLF	ExL	DxV											mito (2)	0	MDA7.7; heat shock protein 81-2 (HSP81-2)
		Pp3c9_6690V3.1	3				384;487;559	SxI	DLF	ExL	DxV											mito (2)	0	heat shock protein 90
21	Rotamase cyclophilin 2	AT3G56070.1	2	5	1	1	96;138	0	FED	FxL	GxV	FED										cytosol;mitochondrion		>AT3G56070.2 | Symbols: ROC2 | rotamase cyclophilin 2 | chr3:20806987-20807517 REVERSE LENGTH=176;>AT3G56070.1 | Symbols: ROC2 | rotamase cyclophilin 2 | chr3:20806987-20807517 REVERSE LENGTH=176
		Pp3c24_9660V3.1	3				82;166;171	AxV	FxD	FxL	GQV	FxD										choro (4) / Mito	mitochondrion:chloroplast stromal thylakoid:chloroplast thylakoid membrane:chloroplast thylakoid lumen	peptidyl-prolyl cis-trans isomerase
22	Malate dehydrogenase	AT1G53240.1 (MDH1)	4	5	3	0	170;325;329;334	EKx	KxL	LxP	LxS	ExG										mitochondrion		>AT1G53240.1 | Symbols: mMDH1 | Lactate/malate dehydrogenase family protein | chr1:19854966-19856802 REVERSE LENGTH=341
		AT3G15020.1	1				170	EKx	KxL	LKA	LKS	EKG										mitochondrion		>AT3G15020.1 | Symbols: mMDH2 | Lactate/malate dehydrogenase family protein | chr3:5056139-5057941 FORWARD LENGTH=341;>AT3G15020.2 | Symbols: mMDH2 | Lactate/malate dehydrogenase family protein | chr3:5056139-5057865 FORWARD LENGTH=316
		Pp3c4_20940V3.1 (MDH1)	1				172	PxR	xRL	LKS	LMS	EKG										mito (1)	0	mitochondrial nad-dependent malate dehydrogenase
		Pp3c12_8120V3.1	1				170	PxR	xRL	LKS	LMS	EKG										mito (1)		mitochondrial nad-dependent malate dehydrogenase
	Sum	75	200	121	80	14
	A.thaliana	35
	P. patens	40
	Malate dehydrogenases (of other compartments)							169	170	325	329	334		(numbering corresponds to AtMDH1)										>AT2G22780.1 | Symbols: PMDH1 | peroxisomal NAD-malate dehydrogenase 1 | chr2:9689995-9691923 REVERSE LENGTH=354
	peroxisomal	AT2G22780.1_pMDH1					182 (corresponds to 169)	PxK	KKL	AKK	LSV	HKG												malate glyoxysomal precursor
		AT5G09660.4_pMDH2						PKK	KKL	IRK	WSG	KR-												malate dehydrogenase
		Pp3c1_7380V3.1_pMDH1						PKR	KRL	LKP	LRQ	EKG
		Pp3c11_3740V3.1_pMDH2					149 (not shown)	PKR	KRL	LKP	LHE	QKG
	plastidial	At3g47520_cMDH1						PKK	KKL	LKV	LKA	DKG
		Pp3c14_9020V3.1_cMDH1					402 (not shown)	PKK	KKV	LKT	LKG	EKG
		Pp3c17_6520V3.2_cMDH2						PKK	KKV	LKA	LKG	EKG
