## Supplementary material for "Acetylation of conserved lysines fine-tune mitochondrial malate dehydrogenase activity in land plants": Suppl Table S6

### Sheet: MDH peptides
Supplementary Table 6A: Unique peptides of mMDH recombinant proteins purified from E. coli. Identified lysine acetylation sites are highlighted in yellow. To roughly estimate the abundance of the background acetylation happening in E.coli, intensities of acetylated peptides were relatively compared to the mean intensities of the unmodified peptides, which carry no missed cleavage, as unmodified m…														Calculation A
Proteins	Sequence	Kac site	Intensity	Score	Delta score	Mass	Acetyl (K)	Oxidation (M)	Missed cleavages	Identification type WT	PEP	MS/MS Count		Kac site	Intensity	Acetylation site percentage on peptide relative to average intensities of unmodified peptides without misscleaveage
AtmMDH	GLNGVPDVIECSYVQSTITELPFFASKVR	296	28520000	80.342	78.388	3267.65	1	0	1	By MS/MS	0.0052943	1		296	28520000	0.168206
AtmMDH	GVKFANQ	337	44502000	64.776	53.707	804.413	1	0	1	By MS/MS	0.085104	1		337	44502000	0.262465
AtmMDH	KAGMYDEK	162	32319000	107.69	74.336	982.443	1	0	1	By MS/MS	0.0042959	1		162	32319000	0.190612
AtmMDH	KLFGVTTLDVVR	170	170070000	93.258	82.734	1388.8	1	0	1	By MS/MS	0.0011131	1		170	170070000	1.00304
AtmMDH	LGKNGVEEVLDLGPLSDFEK	301	115610000	118.19	109.33	2200.13	1	0	1	By MS/MS	1.7222e-07	1		301	115610000	0.681847
AtmMDH	TQDGGTEVVEAKAGK	246	7231900	131.32	124.63	1530.75	1	0	1	By MS/MS	1.9148e-06	1		246	7231900	0.0426525
AtmMDH	AGKGSATLSMAYAGALFADACLK	249	2883100	40.937	36.985	2331.12	1	1	1	By MS/MS	0.065266	1		249	2883100	0.017004
AtmMDH	YCPHALINMISNPVNSTVPIAAEIFKK	161	145280000	63.906	61.875	3084.58	1	1	1	By MS/MS	0.012176	1		161	145280000	0.856836
AtmMDH	AGMYDEK		15847000000	97.473	83.06	812.337	0	0	0	By MS/MS	0.0044313	3
AtmMDH	ALEGADLVIIPAGVPR		56255000000	193.96	193.96	1589.91	0	0	0	By MS/MS	1.4486e-15	46
AtmMDH	ANVPVAEVNVPVIGGHAGVTILPLFSQATPQANLSSDILTALTK		14282000000	266.06	266.06	4422.42	0	0	0	By MS/MS	2.2273e-43	32		Calculation B
AtmMDH	DDLFNINAGIVK		51243000000	179.37	169.14	1317.69	0	0	0	By MS/MS	1.7806e-09	48		Kac site	Intensity	Acetylation percentage relative to intensity of most abundant unmodified peptide without misscleaveage
AtmMDH	GLNGVPDVIECSYVQSTITELPFFASK		1267100000	128.19	125.88	2970.47	0	0	0	By MS/MS	3.145e-09	4		296	28520000	0.045128
AtmMDH	GSATLSMAYAGALFADACLK		3262500000	281.51	267.33	2016.96	0	0	0	By MS/MS	3.1458e-34	47		337	44502000	0.0704168
AtmMDH	LFGVTTLDVVR		39622000000	158.76	114.77	1218.7	0	0	0	By MS/MS	1.6007e-08	31		162	32319000	0.0511393
AtmMDH	LNPLVSSLSLYDIANTPGVAADVGHINTR		63198000000	493.69	493.69	3006.58	0	0	0	By MS/MS	6.2543e-135	46		170	170070000	0.269107
AtmMDH	NGVEEVLDLGPLSDFEK		15169000000	335.2	325.41	1859.92	0	0	0	By MS/MS	2.036e-49	2		301	115610000	0.182933
AtmMDH	NLCTAIAK		1549000000	96.492	27.059	889.469	0	0	0	By MS/MS	0.0026277	8		246	7231900	0.0114432
AtmMDH	SEVVGYMGDDNLAK		36814000000	318.84	301.44	1496.68	0	0	0	By MS/MS	1.3462e-35	44		249	2883100	0.00456201
AtmMDH	TQDGGTEVVEAK		44436000000	189.58	186.33	1232.59	0	0	0	By MS/MS	9.2213e-12	31		161	145280000	0.229881
AtmMDH	VAILGAAGGIGQPLALLMK		51289000000	260.59	260.59	1792.06	0	0	0	By MS/MS	2.2239e-31	45
AtmMDH	YCPHALINMISNPVNSTVPIAAEIFK		12190000000	388.46	379.21	2898.48	0	0	0	By MS/MS	3.4252e-87	5
			1.69554e+10	average peptide intensity unmodified peptides without misscleavage
														Calculation A
Proteins	Sequence	Kac site	Intensity	Score	Delta score	Mass	Acetyl (K)	Oxidation (M)	Missed cleavages	Identification type K170	PEP	MS/MS Count		Kac site	Intensity	Acetylation site percentage on peptide relative to average intensities of unmodified peptides without misscleaveage
AtmMDH_Kac170	KLFGVTTLDVVR	170	30305000000	162.38	151.55	1388.8	1	0	1	By MS/MS	1.3468e-06	29		170	30305000000	364.286
AtmMDH_Kac170	TQDGGTEVVEAKAGK	246	11327000	162.13	158.71	1530.75	1	0	1	By MS/MS	5.5932e-07	1		246	11327000	0.136158
AtmMDH_Kac170	AGMYDEK		1111400000	84.699	73.882	812.337	0	0	0	By MS/MS	0.0072273	1
AtmMDH_Kac170	ALEGADLVIIPAGVPR		26644000000	199.7	199.7	1589.91	0	0	0	By MS/MS	7.4029e-12	9
AtmMDH_Kac170	ANVPVAEVNVPVIGGHAGVTILPLFSQATPQANLSSDILTALTK		7607500000	245.77	245.77	4422.42	0	0	0	By MS/MS	1.5095e-33	4
AtmMDH_Kac170	DDLFNINAGIVK		23461000000	140.11	116.79	1317.69	0	0	0	By MS/MS	2.016e-08	17		Calculation B
AtmMDH_Kac170	GLNGVPDVIECSYVQSTITELPFFASK		16439000000	426.52	409.31	2970.47	0	0	0	By MS/MS	4.0731e-89	6		Kac site	Intensity	Acetylation percentage relative to intensity of most abundant unmodified peptide without misscleaveage
AtmMDH_Kac170	GSATLSMAYAGALFADACLK		530320000	276.51	263.75	2016.96	0	0	0	By MS/MS	2.3351e-25	82		170	30305000000	85.4071
AtmMDH_Kac170	LFGVTTLDVVR		2381200000	158.76	119.13	1218.7	0	0	0	By MS/MS	4.0148e-07	1		246	11327000	0.0319223
AtmMDH_Kac170	LNPLVSSLSLYDIANTPGVAADVGHINTR		35108000000	411.01	411.01	3006.58	0	0	0	By MS/MS	7.1494e-75	9
AtmMDH_Kac170	NGVEEVLDLGPLSDFEK		1590300000	139.12	133.8	1859.92	0	0	0	By MS/MS	4.6189e-06	1
AtmMDH_Kac170	NLCTAIAK		15622000000	89.142	26.164	889.469	0	0	0	By MS/MS	0.0043053	3
AtmMDH_Kac170	SEVVGYMGDDNLAK		14941000000	320.94	308.36	1496.68	0	0	0	By MS/MS	1.285e-31	19
AtmMDH_Kac170	TQDGGTEVVEAK		16703000000	150.1	146.52	1232.59	0	0	0	By MS/MS	2.4217e-07	5
AtmMDH_Kac170	VAILGAAGGIGQPLALLMK		35483000000	246.78	246.78	1792.06	0	0	0	By MS/MS	5.0299e-18	8
AtmMDH_Kac170	YCPHALINMISNPVNSTVPIAAEIFK		8972500000	409.7	400.45	2898.48	0	0	0	By MS/MS	3.6557e-73	3
			8.319e+09	average peptide intensity unmodified peptides without misscleavage
														Calculation A
Proteins	Sequence	Kac sites	Intensity	Score	Delta score	Mass	Acetyl (K)	Oxidation (M)	Missed cleavages	Identification type Kac325	PEP	MS/MS Count		Kac site	Intensity	Acetylation site percentage on peptide relative to average intensities of unmodified peptides without misscleaveage
AtmMDH_Kac325	EGLEALKPELKSSIEK	325/329	29522000	177.54	146.65	1854	2	0	2	By MS/MS	9.5243e-22	1		325/329	29522000	0.416998
AtmMDH_Kac325	EGLEALKPELK	325	37019000000	180.07	142.52	1267.7	1	0	1	By MS/MS	1.7946e-15	35		325	37019000000	522.893
AtmMDH_Kac325	GVKFANQ	337	38728000	56.541	47.301	804.413	1	0	1	By MS/MS	0.041096	1		337	38728000	0.547032
AtmMDH_Kac325	KAGMYDEK	162	27370000	120.15	69.189	982.443	1	0	1	By MS/MS	9.0125e-05	1		162	27370000	0.386601
AtmMDH_Kac325	KLFGVTTLDVVR	170	124070000	134.75	87.552	1388.8	1	0	1	By MS/MS	2.1097e-07	3		170	124070000	1.75249
AtmMDH_Kac325	LGKNGVEEVLDLGPLSDFEK	301	141400000	373.39	316.21	2200.13	1	0	1	By MS/MS	6.6133e-158	3		301	141400000	1.99727
AtmMDH_Kac325	NGVEEVLDLGPLSDFEKEGLEALKPELK	325	1265900000	212.76	206.86	3109.61	1	0	2	By MS/MS	1.0317e-41	7		325	1265900000	17.8808
AtmMDH_Kac325	RTQDGGTEVVEAKAGK	246	14474000	45.876	38.284	1686.85	1	0	2	By MS/MS	0.011364	1		246	14474000	0.204445
AtmMDH_Kac325	SEVVGYMGDDNLAKALEGADLVIIPAGVPR	93	13283000	129.05	123.39	3110.6	1	0	1	By MS/MS	1.0337e-10	1		93	13283000	0.187622
AtmMDH_Kac325	SSIEKGVK	334	160190000	61.962	37.99	888.492	1	0	1	By MS/MS	0.016336	1		334	160190000	2.26268
AtmMDH_Kac325	TQDGGTEVVEAKAGK	246	41185000	107.17	102.87	1530.75	1	0	1	By MS/MS	6.2714e-07	1		246	41185000	0.581737
AtmMDH_Kac325	AGKGSATLSMAYAGALFADACLK	249	2084300	75.646	72.098	2331.12	1	1	1	By MS/MS	0.00048069	1		249	2084300	0.0294407
AtmMDH_Kac325	AGMYDEK		748490000	108.24	98.488	812.337	0	0	0	By MS/MS	4.8385e-05	3
AtmMDH_Kac325	ALEGADLVIIPAGVPR		74572000000	189.13	182.75	1589.91	0	0	0	By MS/MS	2.0901e-39	69		Calculation B
AtmMDH_Kac325	ANVPVAEVNVPVIGGHAGVTILPLFSQATPQANLSSDILTALTK		22554000	202.52	198.37	4422.42	0	0	0	By MS/MS	1.0101e-39	4		Kac site	Intensity	Acetylation percentage relative to intensity of most abundant unmodified peptide without misscleaveage
AtmMDH_Kac325	DDLFNINAGIVK		37088000000	166.09	146.99	1317.69	0	0	0	By MS/MS	7.2576e-24	69		325/329	29522000	0.0346681
AtmMDH_Kac325	GLNGVPDVIECSYVQSTITELPFFASK		113000000	99.423	92.989	2970.47	0	0	0	By MS/MS	1.3586e-05	13		325	37019000000	43.472
AtmMDH_Kac325	GSATLSMAYAGALFADACLK		317800000	208.15	181.18	2016.96	0	0	0	By MS/MS	7.9483e-45	51		337	38728000	0.0454789
AtmMDH_Kac325	LFGVTTLDVVR		32896000000	149.72	102.12	1218.7	0	0	0	By MS/MS	1.7716e-10	39		162	27370000	0.032141
AtmMDH_Kac325	LNPLVSSLSLYDIANTPGVAADVGHINTR		40366000000	475.37	459.48	3006.58	0	0	0	By MS/MS	2.0707e-304	38		170	124070000	0.145697
AtmMDH_Kac325	NGVEEVLDLGPLSDFEK		37886000000	347.29	331.91	1859.92	0	0	0	By MS/MS	2.1049e-130	22		301	141400000	0.166048
AtmMDH_Kac325	NLCTAIAK		24466000000	132.57	86.196	889.469	0	0	0	By MS/MS	8.143e-06	23		325	1265900000	1.48657
AtmMDH_Kac325	SEVVGYMGDDNLAK		34943000000	336.17	319.26	1496.68	0	0	0	By MS/MS	1.3205e-105	70		246	14474000	0.016997
AtmMDH_Kac325	TQDGGTEVVEAK		19529000000	131.82	122.6	1232.59	0	0	0	By MS/MS	2.1201e-07	18		93	13283000	0.0155984
AtmMDH_Kac325	VAILGAAGGIGQPLALLMK		85156000000	237.36	223.1	1792.06	0	0	0	By MS/MS	6.0795e-69	37		334	160190000	0.188114
AtmMDH_Kac325	YCPHALINMISNPVNSTVPIAAEIFK		6626200000	323.69	281.78	2898.48	0	0	0	By MS/MS	1.6574e-118	27		246	41185000	0.0483642
				7.07966e+09	average peptide intensity unmodified peptides without misscleavage									249	2084300	0.00244763
Proteins	Sequence	Kac site	Intensity	Score	Delta score	Mass	Acetyl (K)	Oxidation (M)	Missed cleavages	Identification type K329	PEP	MS/MS Count		Calculation A
AtmMDH_Kac329	EGLEALKPELKSSIEKGVK	329/334	45369000	155.28	146.64	2138.18	2	0	3	By MS/MS	8.5343e-10	1		Kac site	Intensity	Acetylation site percentage on peptide relative to average intensities of unmodified peptides without misscleaveage
AtmMDH_Kac329	EGLEALKPELKSSIEK	329	35771000000	290.39	274.43	1811.99	1	0	2	By MS/MS	3.6561e-30	11		329/334	45369000	0.314904
AtmMDH_Kac329	KLFGVTTLDVVR	170	733820000	62.528	55.265	1388.8	1	0	1	By MS/MS	0.018084	2		329	35771000000	248.285
AtmMDH_Kac329	LGKNGVEEVLDLGPLSDFEK	301	76713000	365.39	299.12	2200.13	1	0	1	By MS/MS	1.669e-75	2		170	733820000	5.09341
AtmMDH_Kac329	NGVEEVLDLGPLSDFEKEGLEALKPELKSSIEK	334	573210000	173.9	169.41	3653.89	1	0	3	By MS/MS	1.2123e-12	1		301	76713000	0.532461
AtmMDH_Kac329	RTQDGGTEVVEAKAGK	246	0	76.073	63.092	1686.85	1	0	2	By MS/MS	0.017564	1		334	573210000	3.97862
AtmMDH_Kac329	TQDGGTEVVEAKAGK	246	44797000	157.22	153.17	1530.75	1	0	1	By MS/MS	8.0894e-07	2		246	0	0
AtmMDH_Kac329	AGMYDEK		7619800000	84.244	69.831	812.337	0	0	0	By MS/MS	0.0059563	1		246	44797000	0.310934
AtmMDH_Kac329	ALEGADLVIIPAGVPR		37324000000	197.3	190.91	1589.91	0	0	0	By MS/MS	1.3793e-12	20
AtmMDH_Kac329	ANVPVAEVNVPVIGGHAGVTILPLFSQATPQANLSSDILTALTK		2853600000	284.35	277.75	4422.42	0	0	0	By MS/MS	8.5452e-47	3		Calculation B
AtmMDH_Kac329	DDLFNINAGIVK		32161000000	179.37	161.48	1317.69	0	0	0	By MS/MS	1.1095e-07	24		Kac site	Intensity	Acetylation percentage relative to intensity of most abundant unmodified peptide without misscleaveage
AtmMDH_Kac329	GLNGVPDVIECSYVQSTITELPFFASK		6237600000	414.32	397.65	2970.47	0	0	0	By MS/MS	1.2298e-74	6		329/334	45369000	0.0887222
AtmMDH_Kac329	GSATLSMAYAGALFADACLK		574260000	236.3	200.57	2016.96	0	0	0	By MS/MS	2.0081e-28	46		329	35771000000	69.9527
AtmMDH_Kac329	LFGVTTLDVVR		28573000000	131.44	100.88	1218.7	0	0	0	By MS/MS	1.0379e-06	9		170	733820000	1.43504
AtmMDH_Kac329	LNPLVSSLSLYDIANTPGVAADVGHINTR		51136000000	447.9	433.21	3006.58	0	0	0	By MS/MS	2.7049e-95	17		301	76713000	0.150018
AtmMDH_Kac329	NGVEEVLDLGPLSDFEK		19355000000	266.97	254.2	1859.92	0	0	0	By MS/MS	2.3865e-24	7		334	573210000	1.12095
AtmMDH_Kac329	NLCTAIAK		22105000000	132.57	86.196	889.469	0	0	0	By MS/MS	0.0019811	5		246	0	0
AtmMDH_Kac329	SEVVGYMGDDNLAK		20697000000	345.85	312.66	1496.68	0	0	0	By MS/MS	3.5179e-35	24		246	44797000	0.0876036
AtmMDH_Kac329	TQDGGTEVVEAK		27797000000	160.77	151.56	1232.59	0	0	0	By MS/MS	7.8287e-07	15
AtmMDH_Kac329	VAILGAAGGIGQPLALLMK		40861000000	249.5	246.37	1792.06	0	0	0	By MS/MS	5.3713e-27	18
AtmMDH_Kac329	YCPHALINMISNPVNSTVPIAAEIFK		12083000000	406.23	395.19	2898.48	0	0	0	By MS/MS	8.8742e-74	3
				1.44073e+10	average peptide intensity unmodified peptides without misscleavage
Proteins	Sequence	Kac site	Intensity	Score	Delta score	Mass	Acetyl (K)	Oxidation (M)	Missed cleavages	Identification type K334	PEP	MS/MS Count		Calculation A
AtmMDH_Kac334	EGLEALKPELKSSIEK	329	2013200	55.452	52.131	1811.99	1	0	2	By MS/MS	0.00015697	1		Kac site	Intensity	Acetylation site percentage on peptide relative to average intensities of unmodified peptides without misscleaveage
AtmMDH_Kac334	KLFGVTTLDVVR	170	2098900	91.855	44.963	1388.8	1	0	1	By MS/MS	7.0107e-06	1		329	2013200	3.83122
AtmMDH_Kac334	NGVEEVLDLGPLSDFEKEGLEALKPELKSSIEK	329	44593000	175.04	166.21	3653.89	1	0	3	By MS/MS	1.267e-78	2		170	2098900	3.99431
AtmMDH_Kac334	SSIEKGVKFANQ	334	265180000	268.73	230.17	1348.7	1	0	2	By MS/MS	1.302e-213	4		329	44593000	84.8628
AtmMDH_Kac334	ALEGADLVIIPAGVPR		36318000	120.06	116.17	1589.91	0	0	0	By MS/MS	1.3226e-15	1		334	265180000	504.651
AtmMDH_Kac334	ANVPVAEVNVPVIGGHAGVTILPLFSQATPQANLSSDILTALTK		77667000	134.25	126.87	4422.42	0	0	0	By MS/MS	1.7698e-45	3
AtmMDH_Kac334	DDLFNINAGIVK		64231000	90.629	80.709	1317.69	0	0	0	By MS/MS	1.1429e-05	6		Calculation B
AtmMDH_Kac334	GLNGVPDVIECSYVQSTITELPFFASK		372180000	224.4	214.74	2970.47	0	0	0	By MS/MS	1.5004e-144	3		Kac site	Intensity	Acetylation percentage relative to intensity of most abundant unmodified peptide without misscleaveage
AtmMDH_Kac334	GSATLSMAYAGALFADACLK		318790000	232.53	189.72	2016.96	0	0	0	By MS/MS	4.3757e-191	63		329	2013200	0.540921
AtmMDH_Kac334	LFGVTTLDVVR		23754000	118.18	80.091	1218.7	0	0	0	By MS/MS	1.0153e-14	1		170	2098900	0.563948
AtmMDH_Kac334	LNPLVSSLSLYDIANTPGVAADVGHINTR		81458000	118.43	112.34	3006.58	0	0	0	By MS/MS	1.4264e-25	3		329	44593000	11.9816
AtmMDH_Kac334	NGVEEVLDLGPLSDFEK		19267000	107.14	98.411	1859.92	0	0	0	By MS/MS	8.5482e-12	2		334	265180000	71.2505
AtmMDH_Kac334	SEVVGYMGDDNLAK		5067400	78.908	68.676	1496.68	0	0	0	By MS/MS	0.00023505	1
AtmMDH_Kac334	VAILGAAGGIGQPLALLMK		69232000	234.92	220.66	1792.06	0	0	0	By MS/MS	2.1407e-142	2
AtmMDH_Kac334	YCPHALINMISNPVNSTVPIAAEIFK		29999000	72.532	67.479	2898.48	0	0	0	By MS/MS	2.4399e-09	1
				5.25472e+07	average peptide intensity unmodified peptides without misscleavage
Proteins	Sequence	Kac site	Intensity PpMDH	Score	Delta score	Mass	Acetyl (K)	Oxidation (M)	Missed cleavages	Identification type K334	PEP	MS/MS Count		Calculation A
Pp3c12_8120V3.1	ALKGCDLVIIPAGVPR	99	283220000	193.81	170.59	1719.97	1	0	1	By MS/MS	5.4032e-56	3		Kac site	Intensity	Acetylation site percentage on peptide relative to average intensities of unmodified peptides without misscleaveage
Pp3c12_8120V3.2	GVNFVNVKA	346	9975500	86.472	69.508	988.534	1	0	1	By MS/MS	0.0018517	1		99	283220000	0.860718
Pp3c12_8120V3.3	KPGMTRDDLFNINAGIVK	113	205540000	221.24	197.2	2030.06	1	0	2	By MS/MS	8.6562e-88	1		346	9975500	0.030316
Pp3c12_8120V3.4	SELMSSIEKGVNFVNVK	338	61090000	159.64	145.19	1921.98	1	0	1	By MS/MS	3.9381e-32	2		113	205540000	0.624645
Pp3c12_8120V3.5	TFLAHKK	192	224410000	66.993	54.034	885.507	1	0	1	By MS/MS	0.0044212	0		338	61090000	0.185655
Pp3c12_8120V3.6	VDLSDEELEALTKR	236	59859000	168.82	158.17	1658.84	1	0	1	By MS/MS	9.473e-33	2		192	224410000	0.681992
Pp3c12_8120V3.7	KPGMTRDDLFNINAGIVK	113	76374000	181.72	167.24	2046.06	1	1	2	By MS/MS	3.6922e-45	2		236	59859000	0.181914
Pp3c12_8120V3.8	SELMSSIEKGVNFVNVK	338	17013000	66.965	50.085	1937.98	1	1	1	By MS/MS	0.0036175	1		113	76374000	0.232104
Pp3c12_8120V3.9	AGKGSATLSMAYAGALFAESCLK		214650000	133.68	130.49	2303.13	0	0	1	By MS/MS	2.6214e-19	2		338	17013000	0.0517033
Pp3c12_8120V3.10	DDLFNINAGIVK		70166000000	197.27	182.01	1317.69	0	0	0	By MS/MS	9.7213e-82	47
Pp3c12_8120V3.11	DVDVPVVGGHAGITILPLFSQATPK		105640000000	300.24	268.65	2530.38	0	0	0	By MS/MS	3.2874e-203	33
Pp3c12_8120V3.12	GCDLVIIPAGVPR		67957000000	132.01	128.75	1365.74	0	0	0	By MS/MS	8.1452e-16	37
Pp3c12_8120V3.13	GLNGAPDIVECSYVASTVVPGLPYFSSK		54057000000	310.11	299.83	2926.44	0	0	0	By MS/MS	1.4891e-230	28		Kac site	Intensity	Acetylation percentage relative to intensity of most abundant unmodified peptide without misscleaveage
Pp3c12_8120V3.14	GSATLSMAYAGALFAESCLK		39803000000	348	340.08	2046.98	0	0	0	By MS/MS	5.3302e-285	59		99	283220000	0.225961
Pp3c12_8120V3.15	GVNFVNVK		121520000000	114.59	102.03	875.486	0	0	0	By MS/MS	7.2156e-18	78		346	9975500	0.00795875
Pp3c12_8120V3.16	LFGVTTLDVVR		37579000000	149.72	112.38	1218.7	0	0	0	By MS/MS	3.8764e-22	7		113	205540000	0.163986
Pp3c12_8120V3.17	LGPNGIEEILGLGSLSDYEQK		79743000000	469.13	449.52	2231.13	0	0	0	By MS/MS	0	21		338	61090000	0.0487394
Pp3c12_8120V3.18	LNPLVTDLSLYDIAGTPGVASDLSHINTGANVEGFAGEQELAK		25379000000	293.41	284.37	4396.21	0	0	0	By MS/MS	2.9667e-219	55		192	224410000	0.179041
Pp3c12_8120V3.19	SELMSSIEK		125340000000	157.68	131.78	1022.5	0	0	0	By MS/MS	4.132e-41	21		236	59859000	0.0477573
Pp3c12_8120V3.20	SLASAIAEHCPGALVNMISNPVNSTVPIAAEIFK		1398200000	100.1	98.371	3520.81	0	0	0	By MS/MS	1.3282e-18	1		113	76374000	0.0609335
Pp3c12_8120V3.21	TQDGGTEVVQAK		19010000000	123.86	114.95	1231.6	0	0	0	By MS/MS	3.3463e-10	3		338	17013000	0.0135735
Pp3c12_8120V3.22	VAVLGAAGGIGQPLGLLMK		100940000000	284.73	269.19	1764.03	0	0	0	By MS/MS	1.2956e-170	37
Pp3c12_8120V3.23	VDLSDEELEALTK		79395000000	310.77	274.44	1460.72	0	0	0	By MS/MS	1.0736e-216	57
				3.29051e+10	average peptide intensity unmodified peptides without misscleavage
Proteins	Sequence	Kac site	Intensity PpMDHKac	Score	Delta score	Mass	Acetyl (K)	Oxidation (M)	Missed cleavages		PEP	MS/MS Count		Calculation A
Pp3c12_8120V3.1_Kac172	QKGTYDPKR	166/172	26413000	107.15	95.934	1175.59	2	0	2		1.2049e-06	2		Kac site	Intensity	Acetylation site percentage on peptide relative to average intensities of unmodified peptides without misscleaveage
Pp3c12_8120V3.1_Kac172	ALKGCDLVIIPAGVPR	99	312550000	218.06	195.18	1719.97	1	0	1		9.1615e-56	2		166/172	26413000	0.08797
Pp3c12_8120V3.1_Kac172	GLNVKDVDVPVVGGHAGITILPLFSQATPK	198	57382000	183.49	174.15	3083.7	1	0	1		4.1911e-45	1		99	312550000	1.04097
Pp3c12_8120V3.1_Kac172	GTYDPKR	172	73801000000	131.3	122.06	877.429	1	0	1		3.1617e-20	5		198	57382000	0.191114
Pp3c12_8120V3.1_Kac172	GTYDPKRLFGVTTLDVVR	172	31485000000	157.79	148.51	2078.12	1	0	2		6.8474e-17	5		172	73801000000	245.798
Pp3c12_8120V3.1_Kac172	GVNFVNVKA	346	70425000	94.662	78.518	988.534	1	0	1		6.3347e-05	1		172	31485000000	104.863
Pp3c12_8120V3.1_Kac172	QKGTYDPKR	166	80998000	107.69	87.907	1133.58	1	0	2		1.7025e-08	2		346	70425000	0.234554
Pp3c12_8120V3.1_Kac172	SELMSSIEKGVNFVNVK	338	112750000	161.99	143.36	1921.98	1	0	1		7.693e-17	2		166	80998000	0.269768
Pp3c12_8120V3.1_Kac172	SELMSSIEKGVNFVNVKA	346	100480000	241.51	220.72	1993.02	1	0	2		1.5852e-86	2		338	112750000	0.37552
Pp3c12_8120V3.1_Kac172	TFLAHKK	192	241500000	47.849	28.489	885.507	1	0	1		0.015055	0		346	100480000	0.334654
Pp3c12_8120V3.1_Kac172	VDLSDEELEALTKR	236	57188000	237.49	223.07	1658.84	1	0	1		9.6179e-85	2		192	241500000	0.804329
Pp3c12_8120V3.1_Kac172	KPGMTRDDLFNINAGIVK	113	44106000	100.04	91.099	2046.06	1	1	2		9.5357e-05	3		236	57188000	0.190468
Pp3c12_8120V3.1_Kac172	SELMSSIEKGVNFVNVK	338	11321000	59.862	49.486	1937.98	1	1	1		0.0033955	1		113	44106000	0.146898
Pp3c12_8120V3.1_Kac172	SELMSSIEKGVNFVNVKA	346	7055000	53.169	48.817	2009.01	1	1	2		0.0032777	1		338	11321000	0.0377052
Pp3c12_8120V3.23_Kac172	ALKGCDLVIIPAGVPR		427330000	184.31	169.17	1677.96	0	0	1		4.111e-32	3		346	7055000	0.0234971
Pp3c12_8120V3.24_Kac172	DDLFNINAGIVK		76443000000	308.04	263.69	1317.69	0	0	0		1.2733e-165	46
Pp3c12_8120V3.23_Kac173	DVDVPVVGGHAGITILPLFSQATPK		102460000000	254.72	209.29	2530.38	0	0	0		2.0711e-112	36		Calculation B
Pp3c12_8120V3.24_Kac173	GCDLVIIPAGVPR		71347000000	129.38	124.74	1365.74	0	0	0		2.0437e-23	35		Kac site	Intensity	Acetylation percentage relative to intensity of most abundant unmodified peptide without misscleaveage
Pp3c12_8120V3.23_Kac174	GLNGAPDIVECSYVASTVVPGLPYFSSK		54301000000	243.16	237.8	2926.44	0	0	0		2.1762e-95	27		166/172	26413000	0.0253727
Pp3c12_8120V3.24_Kac174	GSATLSMAYAGALFAESCLK		21296000000	331.48	317.51	2046.98	0	0	0		1.9166e-224	61		99	312550000	0.30024
Pp3c12_8120V3.23_Kac175	GVNFVNVK		60506000000	138.37	121.28	875.486	0	0	0		4.6111e-14	70		198	57382000	0.055122
Pp3c12_8120V3.24_Kac175	LFGVTTLDVVR		72999000000	182.69	149.43	1218.7	0	0	0		1.1579e-31	45		172	73801000000	70.8943
Pp3c12_8120V3.23_Kac176	LGPNGIEEILGLGSLSDYEQK		79453000000	451.52	437.17	2231.13	0	0	0		0	24		172	31485000000	30.245
Pp3c12_8120V3.24_Kac176	LNPLVTDLSLYDIAGTPGVASDLSHINTGANVEGFAGEQELAK		20668000000	306.46	296.99	4396.21	0	0	0		1.879e-204	39		346	70425000	0.0676513
Pp3c12_8120V3.23_Kac177	SELMSSIEK		52914000000	167.33	141.44	1022.5	0	0	0		4.9841e-24	30		166	80998000	0.0778079
Pp3c12_8120V3.24_Kac177	SLASAIAEHCPGALVNMISNPVNSTVPIAAEIFK		366820000	98.349	96.707	3520.81	0	0	0		7.9452e-15	2		338	112750000	0.108309
Pp3c12_8120V3.23_Kac178	TQDGGTEVVQAK		44253000000	211.64	182.92	1231.6	0	0	0		6.2309e-55	3		346	100480000	0.0965226
Pp3c12_8120V3.24_Kac178	VAVLGAAGGIGQPLGLLMK		104100000000	236.57	221.03	1764.03	0	0	0		2.0508e-89	35		192	241500000	0.231988
Pp3c12_8120V3.23_Kac179	VDLSDEELEALTK		81128000000	312.65	271.93	1460.72	0	0	0		6.3165e-245	65		236	57188000	0.0549356
				3.0025e+10	average peptide intensity unmodified peptides without misscleavage									113	44106000	0.0423689
														338	11321000	0.0108751
														346	7055000	0.00677714
